# Single-Cell Map of Diverse Immune Phenotypes in the Metastatic Brain Tumor Microenvironment of Non Small Cell Lung Cancer

**DOI:** 10.1101/2019.12.30.890517

**Authors:** Liang Wang, Jinxiang Dai, Run-Run Han, Lei Dong, Dayun Feng, Gang Zhu, Wei Guo, Yuan Wang, Min Chao, Ming-zhu Jin, Shi-Jia Jin, Dong-Ping Wei, Wei Sun, Weilin Jin

## Abstract

Cancer immunotherapies have shown sustained clinical success in treating primary non-small-cell lung cancer (NSCLC). However, patients with brain metastasis are excluded from the trials because the brain is viewed traditionally as an immune-privileged organ. The composition and properties of tumor-infiltrating myeloid cells in metastatic brain tumors are mostly unknown. To depict the baseline landscape of the composition, gene signature, and functional states of these immune cells, we performed - single-cell RNA sequencing (scRNAseq) for 12,196cellsafter data preprocessing, including 2,241 immunecells from three surgically removed brain lesions of treatment-naïve NSCLC patients. We found a lack of T lymphocyte infiltration and activation, as well as the vast expansion of tumor-associated macrophage(TAM) in the brain lesions of NSCLC patients. By comparing our scRNAseq dataset with published data from early and late-stage primary NSCLC tumors, we showed that this compromised T cell response is unique to brain lesions. We identified a unique alternative activation (M2) gene expression pattern of the TAM in the brain metastasis and a lack of known T cell co-stimulator expression. Accumulation of M2 polarized TAM may, therefore, cause the comprised anti-tumor T cell response in metastatic brain lesions. These findings can contribute to the design of new immunotherapy strategies for NSCLC patients with brain metastasis.
