## Supplemental Table1 Patient information for priamry and brain metastases for "Single-Cell Map of Diverse Immune Phenotypes in the Metastatic Brain Tumor Microenvironment of Non Small Cell Lung Cancer"

### Sheet: Patients with Brain metastases
Application			Patient#	GENDER	Age	TNM	STAGE	CARCINOMA TYPE	location of brain lesion	Smoking STATUS
IHC	bulk RNAseq	scRNAseq	P-01	female	28	T2aN3M1c	Ⅳ	LUAD	right Parietal lobe	Never Smoker
IHC		scRNAseq	P-02	male	43	T1cN2M1c	Ⅳ	LUAD	left Frontal lobe	Former Smoker, 15 years
IHC		scRNAseq	P-03	male	59	T2aN2M1c	Ⅳ	LUAD	multi-site intracranial	Former Smoker, 35 years
IHC	bulk RNAseq		P-04	female	55	No CT	Ⅳ	LUAD	left Occipital Lobe	Never Smoker
IHC	bulk RNAseq		P-05	female	65	T1aN3M1c	Ⅳ	LUAD	left cerebellum and basal ganglia	Never Smoker
IHC	bulk RNAseq		P-06	male	32	T2bN2M1c	Ⅳ	LUAD	right Frontal lobe	Former Smoker, 10 years
IHC			P-07	female	51	T1cN1M1c	Ⅳ	LUAD	right Occipital Lobe	Never Smoker
IHC	bulk RNAseq		P-08	female	72	T2bN1M1c	Ⅳ	LUAD	left Frontal lobe	Never Smoker
IHC	bulk RNAseq		P-09	male	61	No CT	Ⅳ	LUAD	right Parietal lobe	Former Smoker, 25 years
IHC			P-10	female	53	T2bN2M1c	Ⅳ	LUAD	right Occipital Lobe	Never Smoker
IHC			P-11	male	43	T2bN2M1c	Ⅳ	LUAD	right Frontal lobe	Former Smoker, 17 years
IHC			P-12	female	58	T1cN1M1c	Ⅳ	LUAD	right Occipital Lobe	Never Smoker
IHC			P-13	male	60	T4N1M1c	Ⅳ	LUAD	right cerebellum	Former Smoker, 30 years
IHC			P-14	male	62	T1bN1M1c	Ⅳ	LUAD	left cerebellum	Former Smoker,40 years
IHC			P-15	female	54	No CT	Ⅳ	LUAD	right Parietal lobe	Never Smoker
IHC			P-16	male	47	T2bN2M1c	Ⅳ	LUAD	left Frontal lobe	Former Smoker, 20 years
IHC			P-17	male	53	T3N2M1c	Ⅳ	LUAD	left Occipital Lobe	Former Smoker, 30 years
IHC			P-18	male	42	T3N2M1c	Ⅳ	LUAD	left cerebellum and Parietal lobe	Former Smoker, 15 years
IHC			P-19	male	56	T1bN1M1c	Ⅳ	LUAD	right cerebellum and left Frontal lobe	Former Smoker, 30 years
		scRNAseq	P-20	female	44	No informaiton		TNBC

### Sheet: Primary LUAD patients
Application	Pos.	No.	Age	Sex	Organ	Pathology diagnosis	TNM	Grade	stage	Type	Tissue ID.
IHC	B2	12	54	F	Lung	Adenocarcinoma	T1bN0M0	2	IA	Malignant	Rln040034
IHC	B3	13	46	F	Lung	Adenocarcinoma	T1bN0M0	2	IA	Malignant	Rln010178
IHC	B7	17	53	F	Lung	Adenocarcinoma	T1bN0M0	1	IA	Malignant	Rln040570
IHC	B8	18	59	F	Lung	Adenocarcinoma	T1bN0M0	2	IA	Malignant	Rln020049
IHC	B9	19	36	F	Lung	Adenocarcinoma	T1bN0M0	2	IA	Malignant	Rln020040
IHC	B10	20	49	F	Lung	Adenocarcinoma	T1bN0M0	2	IA	Malignant	Rln020204
IHC	C1	21	42	F	Lung	Adenocarcinoma	T1bN0M0	2	IA	Malignant	Rln020205
IHC	C3	23	70	M	Lung	Adenocarcinoma	T1bN0M0	2	IA	Malignant	Rln020743
IHC	C4	24	52	M	Lung	Adenocarcinoma	T1bN0M0	2	IA	Malignant	Rln020313
IHC	D1	31	70	M	Lung	Adenocarcinoma	T1bN0M0	2	IA	Malignant	Rln030307
IHC	E1	41	64	M	Lung	Adenocarcinoma	T1bN0M0	3	IA	Malignant	Rln020238
IHC	E2	42	61	M	Lung	Adenocarcinoma	T1bN0M0	2	IA	Malignant	Rln020046
IHC	E3	43	60	M	Lung	Adenocarcinoma	T1bN0M0	3	IA	Malignant	Rln020202
IHC	E5	45	62	F	Lung	Adenocarcinoma	T1bN0M0	3	IA	Malignant	Rln020633
IHC	A2	2	39	F	Lung	Adenocarcinoma	T2aN0M0	2	IB	Malignant	Rln020414
IHC	A3	3	50	M	Lung	Adenocarcinoma	T2aN0M0	2	IB	Malignant	Rln030148
IHC	A4	4	75	M	Lung	Adenocarcinoma with necrosis	T2aN0M0	2	IB	Malignant	Rln010070
IHC	A9	9	41	M	Lung	Adenocarcinoma	T2aN0M0	2	IB	Malignant	Rln100025
IHC	B4	14	65	F	Lung	Adenocarcinoma	T2aN0M0	2	IB	Malignant	Rln020712
IHC	C2	22	54	M	Lung	Adenocarcinoma	T2aN0M0	2	IB	Malignant	Rln040157
IHC	C6	26	55	M	Lung	Adenocarcinoma	T2aN0M0	2	IB	Malignant	Rln090015
IHC	C9	29	68	M	Lung	Adenocarcinoma	T2aN0M0	2	IB	Malignant	Rln100029
IHC	D2	32	40	M	Lung	Adenocarcinoma	T2aN0M0	2--3	IB	Malignant	Rln020182
IHC	D7	37	63	M	Lung	Adenocarcinoma	T2aN0M0	3	IB	Malignant	Rln030279
IHC	A1	1	52	M	Lung	Adenocarcinoma	T3N1M0	1	IIIA	Malignant	Rln100039
IHC	A8	8	69	M	Lung	Adenocarcinoma	T2N2M0	1	IIIA	Malignant	Rln100012
IHC	A10	10	65	M	Lung	Adenocarcinoma	T3N2M0	2	IIIA	Malignant	Rln020314
IHC	B5	15	63	M	Lung	Adenocarcinoma	T3N1M0	2	IIIA	Malignant	Rln040179
IHC	B6	16	37	F	Lung	Adenocarcinoma	T3N1M0	2	IIIA	Malignant	Rln020019
IHC	E8	48	54	F	Lung	Adenocarcinoma	T3N1M0	3	IIIA	Malignant	Rln020020
IHC	A6	6	62	M	Lung	Adenocarcinoma	T3N1M1	2	IV	Malignant	Rln010078
IHC	D4	34	45	M	Lung	Adenocarcinoma	T3N0M1	2--3	IV	Malignant	Rln070134
