## Supplemental table 2. Known T cell regulatory ligand and their receptor for "Single-Cell Map of Diverse Immune Phenotypes in the Metastatic Brain Tumor Microenvironment of Non Small Cell Lung Cancer"

### Sheet: T cell regualtory lignads
Receptor	Ligand			symbol	gene
CD27	CD70	Postive for T cell activation		CD40LG	CD154
Cd40	CD154	Postive for T cell activation		PVR	CD155
TNFRSF4 ( OX40 receptor)	OX40	Postive for T cell activation		CD273	CD273(PDCD1LG2)
ICOS (CD278)	ICOSLG	Postive for T cell activation		CD274	CD274 (PD-L1)
TNFRSF18	GITRL	Postive for T cell activation		CD276	CD276 (B7-H3)
4-1BB(CD137)	TNFSF9 (4-1BBL)	Postive for T cell activation		CD70	CD70
PDCD1	CD274 (PD-L1)	Immunosuppressive		CD80	CD80
PDCD1	CD273(PDCD1LG2)	Immunosuppressive		CD86	CD86
CTLA4	CD80	Immunosuppressive		TNFSF18	GITRL
CTLA4	CD86	Immunosuppressive		HLA-DRA	HLA-DRA
BTLA (CD272)	VTCN1 (B7H4)	Immunosuppressive		ICOSLG	ICOSLG
LAG3 (CD223)	HLA-DRA	Immunosuppressive		IL10	IL-10
TIGIT	CD155	Immunosuppressive		IL6	IL-6
HAVCR2 （TIM3)	LGALS9	Immunosuppressive		LGALS9	LGALS9
	IL-6	Immunosuppressive		LILRB2	LILRB2
	IL-10	Immunosuppressive		LILRB4	LILRB4
	VEGFA	Immunosuppressive		LILRB5	LILRB5
	VEGFB	Immunosuppressive		LST1	LST1
	VEGFC	Immunosuppressive		TNFSF4	OX40L
	VEGFD	Immunosuppressive		TGFB1	TGFB1
	TGFB1	Immunosuppressive		TGFB2	TGFB2
	TGFB2	Immunosuppressive		TGFB3	TGFB3
	TGFB3	Immunosuppressive		TNFSF9	TNFSF9 (4-1BBL)
	CD276 (B7-H3)	Immunosuppressive		VEGFA	VEGFA
	VSIG4	Immunosuppressive		VEGFB	VEGFB
	LILRB2	Immunosuppressive		VEGFC	VEGFC
	LILRB4	Immunosuppressive		VEGFD	VEGFD
	LILRB5	Immunosuppressive		VSIG4	VSIG4
	LST1	Immunosuppressive		VTCN1	VTCN1 (B7H4)
